# Head-to-head organized segmental paralogs *AtOFP2* and *AtOFP17* exhibit differential, spatio-temporal partitioning of function, and negative regulation of multiple developmental traits including seed-yield and root architecture

**DOI:** 10.64898/2026.06.30.735610

**Authors:** Nishu Chahar, Ekta Pokhriyal, Shobha Yadav, Bijie Ren, Meenakshi Dangwal, Sandip Das

## Abstract

Ovate Family Proteins (OFPs) are a class of plant-specific, negative nuclear transcriptional regulators characterized by conserved C-terminal OVATE domain. This study on comparative functional characterization of two head-to-head arranged OFPs – *AtOFP2* (Ovate-OFP with full ovate domain) and *AtOFP17* (Ovate-Like OFP with partial ovate domain) provides critical insight into how structural variations in ovate domain leads to functional divergence. Detailed phenotypic analysis of 28 physical and physiological traits of loss- and gain-of-function mutants revealed that both genes act as broad, pleotropic repressors of plant growth and development. Removal of repression in knock-down mutants of both genes exhibited reduced duration of seed dormancy, faster rate of germination and growth, bigger plants and significantly higher seed yield. In contrast, constitutive over-expression showed a generalized repressive nature of both genes, with nuanced differences for fine tuning of specific traits. For example, both genes showed antagonistic behaviours on root hair architecture. *AtOFP2* act as a strong repressor of root hair development whereas *AtOFP17* is a stronger repressor of hypocotyl and root cell architecture. *AtOFP17* owing to partial ovate domain exerts a mild level of repression throughout life span as indicated by smaller plants and lesser yield in knock-down *AtOFP17* mutants. On the contrary, *AtOFP2* exerted a much stronger repressor effect in which > 90% over-expression mutants died at the juvenile stage ; the survival of remaining 10% is probably owing to activation of dosage-dependent feedback loop mechanism as indicated by normal growth of mature plants, and is also evident by transcriptome data. Transcriptome analysis of roots of 7-day old seedling of knock-down and over-expression mutants of *AtOFP2* showed downregulation of *OFP2* in over-expressed mutants. However, severely stunted phenotype indicated presence of stable OFP2 protein to exert effects. Analysis of DEGs in *OFP2* mutants revealed that it acts as an important regulator working at intersection of hormonal signalling affecting critical genes required for auxin, cytokinin, GA, BR and ABA functioning. Perturbations across hormonal signalling pathways affects cell wall remodelling factors such as EXPANSINS, Xyloglucan hydrolases (XTHs) and cellulose synthases (CSLs) causing overall stunted growth; and epidermal patterning genes such as *WER, GL1, EGL3, TTG1* leading to severely reduced root length and root hairs. Significantly, functional analysis of this master regulator highlighted a significant economic potential. Knockdown of both these genes relieves their natural repression on reproductive traits, leading to longer siliques, bigger and heavier seeds, and substantially increased overall seed yield, positioning *AtOFP2* and *AtOFP17* as highly valuable targets for agricultural crop improvement.
