## Supplementary file 2 for "Head-to-head organized segmental paralogs *AtOFP2* and *AtOFP17* exhibit differential, spatio-temporal partitioning of function, and negative regulation of multiple developmental traits including seed-yield and root architecture"

### Sheet: Sheet1
Supplementary table 1:
List of primers for generation of over-expression constructs
Over-expression constructs
AtOFP2-oex	forward	CACCATGGGGAATTACAAGTTCAGA
	Reverse	TGAAGACGACGAGGCTCCCCCT
AtOFP17-oex	forward	CACCATGAGAGTGAAAGCAACTTTG
	reverse	TTCACCTGAAAACAAGTCTCTACAGA
List of primers for used in artficial microRNA cloning
Gene ID/Name	Primer name	Primer sequence
AT2G30400/OFP2	I miR-s/2	gaTTTTAGAGTGTTTAGTCGCGTtctctcttttgtattcc
	II miR-a/2	gaACGCGACTAAACACTCTAAAAtcaaagagaatcaatga
	III miR*s/2	gaACACGACTAAACAGTCTAAATtcacaggtcgtgatatg
	IV miR*a/2	gaATTTAGACTGTTTAGTCGTGTtctacatatatattcct
At2G30395/OFP17	I miR-s/17	gaTTAGATCTGTTCATTCAGCTGtctctcttttgtattcc
	II miR-a/17	gaCAGCTGAATGAACAGATCTAAtcaaagagaatcaatga
	III miR*s/17	gaCAACTGAATGAACTGATCTATtcacaggtcgtgatatg
	IV miR*a/17	gaATAGATCAGTTCATTCAGTTGtctacatatatattcct
List of primers used for expression validation in reverse genetic mutants
AtOFP2	OFP2 Fwd	TCTGCTGGGATAAACCTCAAA
	OFP2 Rev	TGAAGACGACGAGGCTCCCCCT
AtOFP17	OFP17 Fwd	ACACCTTACTCTTCACGGACCA
	OFP17 Rev	TTCACCTGAAAACAAGTCTCTACAGA
List of vector specific primers
pGWB441_LR FP	ACAAGTTTGTACAAAAAAGCAGGC
pGWB441_LR RP	ACCACTTTGTACAAGAAAGCTGGG
M13 FP	GTAAAACGACGGCCAG
M13 RP	CAGGAAACAGCTATGAC
Actin FP	GCCATCCAAGCTGTTCTCTC
Actin RP	GAACCACCGATCCAGACACT
pRS300A	CTGCAAGGCGATTAAGTTGGGTAAC
pRS300B	GCGGATAACAATTTCACACAGGAAACAG
List of primers used for validation of transcriptome data
AT2G33790_RT_FP	AGGTTGTCGAGCTTTCCTCG
AT2G33790_RT_RP	CGAATGCGAATGGACCAACG
AT5G14750_RT_FP	GCCAAAAAGACTGGTTTAAAGAGAT
AT5G14750_RT_RP1	TCTGATGTTTCGGTAGGATTCGG
AT1G27740_RT_FP	AAAACCTTGTGCCAAACGGG
AT1G27740_RT_RP	GATGGAACCCCATGTCCAGG
AT4G34580_RT_FP	CGTATGGCTGAGCTGGAAGA
AT4G34580_RT_RP	CCTTCTGGCTCACAAGTGCT
AT1G04240_RT_FP	GGTGCACCATACTTGAGGAAAATA
AT1G04240_RT_RP	ATCTCCCATGGAACATCACCA
AT5G58010_RT_FP	GTGGCGAAACTGATGGAGGA
AT5G58010_RT_RP	GCTACAGCACTGGAGATGGG
